# Differential sex-dependent responses of circulating steroid hormones and cortical gene expression in a preclinical traumatic brain injury model

**DOI:** 10.64898/2026.02.06.703864

**Authors:** Amberlyn Simmons, Sierra F. Wilferd, Sofia Campagnuolo, Veronica Pena, Heather Bimonte-Nelson, Jason Newbern, Rachael W. Sirianni, Christopher L. Plaisier, Sarah E. Stabenfeldt

## Abstract

Accumulating evidence supports sex differences in traumatic brain injury (TBI) outcomes, however the underlying processes that lead to sex differences are not well understood. TBI results in the initiation of molecular and cellular responses that facilitate the progression of neurodegeneration. Importantly, little is known about how the circulating hormone profile is altered in response to TBI, and whether sex differences in endocrine responses might shape secondary injury pathologies. Using intact male and female mice in a preclinical TBI model, we assessed changes in plasma hormone concentrations and cortical gene expression at 24 and 72 hours after TBI. We demonstrate that males and females exhibit sex-specific alterations in circulating levels of progesterone, testosterone, androstenedione, estradiol and dehydroepiandrosterone (DHEA) in response to TBI. We also identified sex differences in the expression of genes that are involved in immune responses and tissue remodeling after injury. Moreover, we report divergent circulating hormone and gene expression correlations between sexes.
