## Supplemental Tables 1, 2 for "Differential sex-dependent responses of circulating steroid hormones and cortical gene expression in a preclinical traumatic brain injury model"

### Sheet: Sheet1
Supplemental Table 1 & 2. One-way ANOVA results describing sex steriod hormone alterations after TBI for male and female mice.
One-Way ANOVA results												Post-hoc Comparisons
														Group 1				Group 2
Hormone	Sex	Source of Variation	SS	DF	MS	F	p value					Hormone	Sex	Group 1	n	Mean	SEM	Group 2	n	Mean	SEM	adj. p value	t	DF
Testosterone	Female	Between groups	0.004561	2	0.00228	6.858	0.0024					Testosterone	Female	Naïve	15	0.0259	0.008496	Injured 24 hrs	16	0.004051	0.001273	0.0088	3.139	47
		Within groups	0.01563	47	0.0003325									Naïve	15	0.0259	0.008496	Injured 72 hrs	19	0.00484	0.0004901	0.0049	3.343	47
		Total	0.02019	49										Injured 24 hrs	16	0.004051	0.001273	Injured 72 hrs	19	0.00484	0.0004901	>0.9999	0.07811	47
	Male	Between groups	2.238	2	1.119	0.7198	0.4934						Male	Naïve	13	0.4677	0.2679	Injured 24 hrs	14	0.1731	0.06046	>0.9999	0.04614	38
		Within groups	59.08	38	1.555									Naïve	13	0.4677	0.2679	Injured 72 hrs	14	0.9486	0.431	0.9691	1.001	38
		Total	61.32	40										Injured 24 hrs	14	0.1731	0.06046	Injured 72 hrs	14	0.9486	0.431	0.8777	1.067	38
Androstenedione	Female	Between groups	0.004087	2	0.002043	8.495	0.0007					Androstenedione	Female	Naïve	15	0.03259	0.005598	Injured 24 hrs	16	0.01024	0.001145	0.0006	4.01	47
		Within groups	0.01131	47	0.0002405									Naïve	15	0.03259	0.005598	Injured 72 hrs	19	0.01675	0.003591	0.0145	2.957	47
		Total	0.01539	49										Injured 24 hrs	16	0.01024	0.001145	Injured 72 hrs	19	0.01675	0.003591	0.6664	1.237	47
	Male	Between groups	0.0004847	2	0.0002424	0.2805	0.757						Male	Naïve	13	0.02037	0.006811	Injured 24 hrs	14	0.01557	0.007771	>0.9999	0.4241	38
		Within groups	0.03284	38	0.0008641									Naïve	13	0.02037	0.006811	Injured 72 hrs	14	0.02385	0.00896	>0.9999	0.308	38
		Total	0.03332	40										Injured 24 hrs	14	0.01557	0.007771	Injured 72 hrs	14	0.02385	0.00896	>0.9999	0.746	38
Estradiol	Female	Between groups	20.36	2	10.18	1.26	0.2931					Estradiol	Female	Naïve	15	3.177	0.9028	Injured 24 hrs	16	1.763	0.2787	0.5181	1.385	47
		Within groups	379.7	47	8.078									Naïve	15	3.177	0.9028	Injured 72 hrs	19	3.09	0.7451	>0.9999	0.08872	47
		Total	400	49										Injured 24 hrs	16	1.763	0.2787	Injured 72 hrs	19	3.09	0.7451	0.5258	1.376	47
	Male	Between groups	5.404	2	2.702	4.934	0.0124						Male	Naïve	13	1.574	0.3124	Injured 24 hrs	14	1.191	0.1725	0.5593	1.346	38
		Within groups	20.81	38	0.5476									Naïve	13	1.574	0.3124	Injured 72 hrs	14	0.6836	0.03033	0.0102	3.125	38
		Total	26.21	40										Injured 24 hrs	14	1.191	0.1725	Injured 72 hrs	14	0.6836	0.03033	0.2331	1.813	38
DHEA	Female	Between groups	111.9	2	55.94	0.4232	0.6574					DHEA	Female	Naïve	15	7.827	1.576	Injured 24 hrs	16	10.22	3.294	>0.9999	0.5796	47
		Within groups	6213	47	132.2									Naïve	15	7.827	1.576	Injured 72 hrs	19	11.46	3.004	>0.9999	0.9139	47
		Total	6325	49										Injured 24 hrs	16	10.22	3.294	Injured 72 hrs	19	11.46	3.004	>0.9999	0.3164	47
	Male	Between groups	1427	2	713.4	4.636	0.0158						Male	Naïve	13	3.188	0.5754	Injured 24 hrs	14	7.249	1.546	>0.9999	0.8501	38
		Within groups	5847	38	153.9									Naïve	13	3.188	0.5754	Injured 72 hrs	14	17.24	5.427	0.0166	2.941	38
		Total	7274	40										Injured 24 hrs	14	7.249	1.546	Injured 72 hrs	14	17.24	5.427	0.1189	2.131	38
Progesterone	Female	Between groups	36.15	2	18.07	4.714	0.0136					Progesterone	Female	Naïve	15	2.268	0.9038	Injured 24 hrs	16	0.3936	0.1108	0.0316	2.664	47
		Within groups	180.2	47	3.834									Naïve	15	2.268	0.9038	Injured 72 hrs	19	0.4296	0.1294	0.0274	2.719	47
		Total	216.3	49										Injured 24 hrs	16	0.3936	0.1108	Injured 72 hrs	19	0.4296	0.1294	>0.9999	0.05415	47
	Male	Between groups	0.2423	2	0.1211	0.2989	0.7434						Male	Naïve	13	0.4589	0.2694	Injured 24 hrs	14	0.2798	0.06742	>0.9999	0.7303	38
		Within groups	15.4	38	0.4054									Naïve	13	0.4589	0.2694	Injured 72 hrs	14	0.4193	0.1338	>0.9999	0.1617	38
		Total	15.65	40										Injured 24 hrs	14	0.2798	0.06742	Injured 72 hrs	14	0.4193	0.1338	>0.9999	0.5794	38
