## Supplemental Tables 3, 4 for "Differential sex-dependent responses of circulating steroid hormones and cortical gene expression in a preclinical traumatic brain injury model"

### Sheet: Sheet1
	Hormone	Source of Variation	SS (Type III)	DF	MS	F (DFn, DFd)	P value					Group 1			Group 2
	Testosterone	Interaction	1.307	2	0.6536	0.09401	0.03946			Hormone	Timepoint	Group 1	n	Mean	Group 2	n	Mean	Mean diff.	adj. p value	t	DF
		Sex	8.301	1	8.301	11.94	0.0009			Testosterone	Naïve	Male	13	0.4677	Female	15	0.0259	0.4418	0.497	1.398	85
		Injury	1.208	2	0.6039	0.8685	0.4233				Injured 24 hrs	Male	14	0.4455	Female	16	0.005323	0.4402	0.4584	1.443	85
		Residual	59.1	85	0.6953						Injured 72 hrs	Male	14	0.9486	Female	19	0.00484	0.9437	0.0056	3.213	85
	Androstenedione	Interaction	0.001653	2	0.0008266	1.592	0.2096			Androstenedione	Naïve	Male	13	0.02037	Female	15	0.03259	-0.01222	0.4818	1.415	85
		Sex	1.115e-07	1	1.115e-07	0.0002147	0.9883				Injured 24 hrs	Male	14	0.01557	Female	16	0.01024	0.005328	>0.9999	0.6389	85
		Injury	0.002672	2	0.001336	2.572	0.0823				Injured 72 hrs	Male	14	0.02385	Female	19	0.01675	0.007106	>0.9999	0.8853	85
		Residual	0.04414	85	0.0005193					Estradiol	Naïve	Male	13	1.574	Female	15	3.177	-1.603	0.1637	1.949	85
	Estradiol	Interaction	13.07	2	6.537	1.387	0.2553				Injured 24 hrs	Male	14	1.191	Female	16	1.763	-0.5723	>0.9999	0.7205	85
		Sex	52.29	1	52.29	11.1	0.0013				Injured 72 hrs	Male	14	0.6836	Female	19	3.09	-2.407	0.0068	3.148	85
		Injury	11.66	2	5.83	1.237	0.2953			DHEA	Naïve	Male	13	3.188	Female	15	7.827	-4.639	0.9209	1.028	85
		Residual	400.5	85	4.712						Injured 24 hrs	Male	14	7.249	Female	16	10.22	-2.972	>0.9999	0.6819	85
	DHEA	Interaction	482.6	2	241.3	1.701	0.1887				Injured 72 hrs	Male	14	17.24	Female	19	11.46	5.783	0.5151	1.378	85
		Sex	8.324	1	8.324	4.277	0.8092			Progesterone	Naïve	Male	13	0.4589	Female	15	2.268	-1.809	0.0068	3.148	85
		Injury	1214	2	606.9	0.05867	0.017				Injured 24 hrs	Male	14	0.2798	Female	16	0.3936	-0.1138	>0.9999	0.2049	85
		Residual	12060	85	141.9						Injured 72 hrs	Male	14	0.4193	Female	19	0.4296	-0.01032	>0.9999	0.01931	85
	Progesterone	Interaction	14.75	2	7.377	3.206	0.0455
		Sex	9.309	1	9.309	4.045	0.0475
		Injury	18.64	2	9.321	4.05	0.0209
		Residual	195.6	85	2.301
