## Supplemental Table 6 for "Differential sex-dependent responses of circulating steroid hormones and cortical gene expression in a preclinical traumatic brain injury model"

### Sheet: Sheet1
Table 6. Gene ontology terms selected to represent broad biological areas of interest.
Tissue remodeling cellular components			Tissue remodeling biological process			Immune biological process
GO term	Human readable		GO term	Human readable		GO term	Human readable
GO:0070160	tight junction		GO:0120193	tight junction organization		GO:0061900	Glial cell activation
GO:0005912	adherens junction		GO:0034332	adherens junction organization		GO:0045087	Innate immune response
GO:0030057	desmosome		GO:0002934	desmosome organization		GO:0042116	Macrophage activation
GO:0005921	gap junction		GO:0016264	gap junction assembly		GO:0042119	Neutrophil activation
GO:0030056	hemidesmosome		GO:0031581	hemidesmosome assembly		GO:0036230	Granulocyte activation
GO:0031012	extracellular matrix		GO:0048771	tissue remodeling		GO:1903978	Regulation of microglia cell activation
			GO:0016322	neuron remodeling		GO:0002266	Follicular dendritic cell activation
			GO:0060055	angiogenesis involved in wound healing		GO:0002270	Plasmacytoid dendritic cell activation
			GO:0009611	response to wounding		GO:0001773	Myeloid dendritic cell activation
			GO:0030198	extracellular matrix organization		GO:0002250	Adaptive immune response
						GO:0051132	NK T cell activation
						GO:0042110	T cell activation
						GO:0042113	B cell activation
						GO:0030595	Leukocyte chemotaxis
