## Supplemental Table 7 for "Differential sex-dependent responses of circulating steroid hormones and cortical gene expression in a preclinical traumatic brain injury model"

### Sheet: Sheet1
Table S. Semantic similarity results summarized for each curated term across conditions.
GO term	24 hour male		24 hour female		72 hour male		72 hour female
	Downregulated	Upregulated	Downregulated	Upregulated	Downregulated	Upregulated	Downregulated	Upregulated
Innate immune response	0.213	1	0	1	0.126	1	0.286	1
Macrophage activation	0	1	0	1	0	1	0.172	1
Neutrophil activation	0	1	0	1	0	1	0.055	1
Granulocyte activation	0	0.974	0	0.974	0	0.974	0.081	0.974
Regulation of microglia cell activation	0	1	0	1	0	1	0.122	1
Follicular dendritic cell activation	0	0.342	0	0.342	0	0.359	0	0.359
Plasmacytoid dendritic cell activation	0	0.356	0	0.356	0	0.359	0	0.359
Myeloid dendritic cell activation	0	0.745	0	0.745	0	0.745	0.063	0.745
Adaptive immune response	0.171	0.881	0	0.927	0.083	0.925	0.243	0.927
NK T cell activation	0	0.727	0	0.727	0	0.633	0	0.633
T cell activation	0.169	1	0	1	0.15	0.958	0.343	0.958
B cell activation	0.122	1	0	0.953	0.104	1	0.296	1
Leukocyte chemotaxis	0.451	0.977	0.067	0.925	0.384	0.977	0.368	0.925
