## Supplemental Table 8 for "Differential sex-dependent responses of circulating steroid hormones and cortical gene expression in a preclinical traumatic brain injury model"

### Sheet: Sheet1
Table S. Semantic similarity results summarized for each curated term across conditions.
GO term	24 hour male		24 hour female		72 hour male		72 hour female
	Downregulated	Upregulated	Downregulated	Upregulated	Downregulated	Upregulated	Downregulated	Upregulated
adherens junction organization	0.01	0.389	0	0.503	0	0.822	0.184	0.874
desmosome organization	0	0.183	0	0.297	0	0.616	0	0.783
gap junction assembly	0	0.314	0	0.489	0	0.661	0.01	0.769
hemidesmosome assembly	0	0.264	0	0.439	0	0.61	0	0.61
tissue remodeling	0.106	0.93	0	0.93	0	0.804	0.137	0.804
neuron remodeling	0	0.361	0	0.341	0	0.361	0.215	0.418
angiogenesis involved in wound healing	0.291	0.917	0	0.658	0	0.718	0.031	0.718
response to wounding	0.161	0.91	0	0.889	0.074	0.977	0.234	0.977
extracellular matrix organization	0.084	1	0	1	0.066	1	0.258	1
