## Supplemental table 9 for "Differential sex-dependent responses of circulating steroid hormones and cortical gene expression in a preclinical traumatic brain injury model"

### Sheet: Sheet1
Table S. Semantic similarity results summarized for each curated term across conditions.
GO term	24 hour male		24 hour female		72 hour male		72 hour female
	Downregulated	Upregulated	Downregulated	Upregulated	Downregulated	Upregulated	Downregulated	Upregulated
tight junction	NA	0.602	NA	1	0	0.862	0	0.862
adherens junction	NA	0.933	NA	0.933	0	1	0	1
desmosome	NA	0.712	NA	0.739	0	0.779	0	0.779
gap junction	NA	0.52	NA	0.78	0	0.78	0	0.78
hemidesmosome	NA	0.76	NA	0.76	0	0.76	0	0.76
extracellular matrix	NA	0.2	NA	0.331	0.028	0.863	0.028	0.863
