## Supplemental Tables 10, 11 for "Differential sex-dependent responses of circulating steroid hormones and cortical gene expression in a preclinical traumatic brain injury model"

### Sheet: Sheet1
	Hormone	Source of Variation	SS (Type III)	DF	MS	F (DFn, DFd)	P value					Group 1			Group 2
	VECAD	Interaction	264.5	2	132.2	0.6307	0.543			Hormone	Sex	Group 1	n	Mean	Group 2	n	Mean	Mean diff.	adj. p value	t	DF
		Sex	8.399	1	8.399	0.04005	0.8435			VECAD	Male	Naïve	3	61.14	Injured 24 hrs	4	83.82	-22.68	0.163	2.051	19
		Injury	4494	2	2247	10.72	0.0008				Male	Naïve	3	61.14	Injured 72 hrs	4	95.9	-34.76	0.0161	3.143	19
		Residual	3984	19	209.7						Male	Injured 24 hrs	4	83.82	Injured 72 hrs	4	95.9	-12.08	0.758	1.18	19
	CLDN5	Interaction	244.4	2	122.2	0.9252	0.4136				Female	Naïve	5	59.21	Injured 24 hrs	5	90.89	-31.68	0.0079	3.46	19
		Sex	308.4	1	308.4	2.335	0.143				Female	Naïve	5	59.21	Injured 72 hrs	4	87.21	-28	0.0286	2.883	19
		Injury	2564	2	1282	9.705	0.0012				Female	Injured 24 hrs	5	90.89	Injured 72 hrs	4	87.21	3.68	>0.9999	0.3788	19
		Residual	2510	19	132.1					CLDN5	Male	Naïve	3	63.93	Injured 24 hrs	4	88.21	-24.28	0.0369	2.766	19
	CD31	Interaction	25.13	2	12.57	0.3573	0.7015				Male	Naïve	3	63.93	Injured 72 hrs	4	96.18	-32.25	0.0048	3.674	19
		Sex	6.749	1	6.749	0.1919	0.6635				Male	Injured 24 hrs	4	88.21	Injured 72 hrs	4	96.18	-7.971	>0.9999	0.9808	19
		Injury	6190	2	3095	88.02	<0.0001				Female	Naïve	5	65.28	Injured 24 hrs	5	79.89	-14.61	0.1764	2.01	19
		Residual	1547	44	35.16						Female	Naïve	5	65.28	Injured 72 hrs	4	81.75	-16.47	0.1378	2.136	19
											Female	Injured 24 hrs	5	79.89	Injured 72 hrs	4	81.75	-1.852	>0.9999	0.2402	19
										CD31	Male	Naïve	6	167.1	Injured 24 hrs	8	185.7	-18.66	<0.0001	5.827	44
											Male	Naïve	6	167.1	Injured 72 hrs	8	196.1	-29.05	<0.0001	9.07	44
											Male	Injured 24 hrs	8	185.7	Injured 72 hrs	8	196.1	-10.38	0.0032	3.502	44
											Female	Naïve	10	167	Injured 24 hrs	10	186.3	-19.28	<0.0001	7.268	44
											Female	Naïve	10	167	Injured 72 hrs	8	193.4	-26.37	<0.0001	9.375	44
											Female	Injured 24 hrs	10	186.3	Injured 72 hrs	8	193.4	-7.093	0.0461	2.522	44
