## Supplemental Tables 12, 13 for "Differential sex-dependent responses of circulating steroid hormones and cortical gene expression in a preclinical traumatic brain injury model"

### Sheet: Sheet1
Supplemental Table 16. Two-way ANOVA results describing changes in junctional protein epression in the contralateral cortex after TBI.
	Two-Way ANOVA results									Post-hoc Comparisons
	Hormone	Source of Variation	SS (Type III)	DF	MS	F (DFn, DFd)	P value					Group 1			Group 2
	VECAD	Interaction	1.734	2	0.8672	0.01348	0.9866			Hormone	Sex	Group 1	n	Mean	Group 2	n	Mean	Mean diff.	adj. p value	t	DF
		Sex	4.144	1	4.144	0.06442	0.8024			VECAD	Male	Naïve	3	60.73	Injured 24 hrs	4	51.88	8.852	0.4942	1.445	19
		Injury	501.1	2	250.5	3.894	0.0382				Male	Naïve	3	60.73	Injured 72 hrs	4	62.4	-1.666	>0.9999	0.2719	19
		Residual	1222	19	64.33						Male	Injured 24 hrs	4	51.88	Injured 72 hrs	4	62.4	-10.52	0.2378	1.854	19
	CLDN5	Interaction	149.4	2	74.69	0.6955	0.5111				Female	Naïve	5	59.21	Injured 24 hrs	5	51.66	7.549	0.4593	1.488	19
		Sex	191.8	1	191.8	1.786	0.1972				Female	Naïve	5	59.21	Injured 72 hrs	4	61.66	-2.45	>0.9999	0.4553	19
		Injury	89.43	2	44.72	0.4164	0.6653				Female	Injured 24 hrs	5	51.66	Injured 72 hrs	4	61.66	-9.999	0.236	1.858	19
		Residual	2040	19	107.4					CLDN5	Male	Naïve	3	63.93	Injured 24 hrs	4	67.72	-3.795	>0.9999	0.4795	19
	CD31	Interaction	19.93	2	9.965	0.1789	0.8368				Male	Naïve	3	63.93	Injured 72 hrs	4	71.18	-7.253	>0.9999	0.9164	19
		Sex	15.59	1	15.59	0.2798	0.5995				Male	Injured 24 hrs	4	67.72	Injured 72 hrs	4	71.18	-3.459	>0.9999	0.472	19
		Injury	1018	2	509	9.138	0.0005				Female	Naïve	5	65.28	Injured 24 hrs	5	57.46	7.817	0.743	1.193	19
		Residual	2451	44	55.7						Female	Naïve	5	65.28	Injured 72 hrs	4	63.21	2.066	>0.9999	0.2972	19
											Female	Injured 24 hrs	5	57.46	Injured 72 hrs	4	63.21	-5.751	>0.9999	0.8273	19
										CD31	Male	Naïve	6	167.1	Injured 24 hrs	8	166.5	0.5774	>0.9999	0.1432	44
											Male	Naïve	6	167.1	Injured 72 hrs	8	175.8	-8.687	0.11	2.155	44
											Male	Injured 24 hrs	8	166.5	Injured 72 hrs	8	175.8	-9.264	0.0508	2.483	44
											Female	Naïve	10	167	Injured 24 hrs	10	163.6	3.415	0.9354	1.023	44
											Female	Naïve	10	167	Injured 72 hrs	8	175.3	-8.297	0.0711	2.343	44
											Female	Injured 24 hrs	10	163.6	Injured 72 hrs	8	175.3	-11.71	0.0056	3.308	44
