## Supplemental Table 14 for "Differential sex-dependent responses of circulating steroid hormones and cortical gene expression in a preclinical traumatic brain injury model"

### Sheet: Sheet1
Supplemental Table 17. Antibodies used to visualize junctional protein expression.
	Antibody	Manufacturer	Catalog Number	Dilution/working concentration
	Rat anti-mouse CD31	BD Pharmingen	557355	3 ug/mL
	AF647 conjugated rabbit anti-mouse VE-cadherin	Abcam	EPR18229	1:500
	Rabbit anti-mouse Claudin-5	ThermoFisher Scientific	34-1600	1:300
	AF 488 Donkey anti-rat	Jackson ImmunoResearch Laboratories	712-545-150	1:800
	AF 568 Donkey anti-rabbit	ThermoFisher Scientific	A10042	1:800
